# Muti-omics characterization reveals brain-wide disruption of synapses and region- and age-specific changes in neurons and glia in *Sp4* mutant mice, a genetic model of schizophrenia and bipolar disorder

**DOI:** 10.1101/2024.10.12.618006

**Authors:** Min Jee Kwon, Kira A. Perzel Mandell, Sameer Aryal, Chuhan Geng, Ally A. Nicolella, Antia Valle-Tojeiro, Sahana Natarajan, Deeksha Misri, Alyssa Hall, Bryan J. Song, Zohreh Farsi, Hasmik Keshishian, Steven A. Carr, Morgan Sheng

## Abstract

Schizophrenia and bipolar disorder are highly heritable mental illnesses with unclear pathophysiology. Heterozygous loss-of-function mutations of *Sp4*, a zinc-finger transcription factor, greatly increase risk of schizophrenia and bipolar disorder. To investigate the molecular functions of *Sp4* in an unbiased manner *in vivo*, we performed multi-omics analyses of *Sp4* mutant mice. Bulk and single nucleus RNA-seq data showed prominent gene expression changes in all brain regions and most cell types, including neuronal and non-neuronal cells. Gene set enrichment analysis of transcriptomic changes revealed alterations in many molecular pathways, including synapse, oxidative phosphorylation, and ribosome. Synapse proteomics of *Sp4* mutants pointed to impaired glutamatergic signaling and altered presynaptic function. In *Sp4* heterozygous mutant mice, prefrontal cortex and striatum exhibited downregulation of synapse pathways and neuronal hypoactivity at 1 month, associated with reduced sterol biosynthesis in astrocytes, whereas at 3 months, there was a shift to neuronal hyperactivity, concurrent with suppressed immune pathways in the striatal microglia. Furthermore, our study found that much of the transcriptomic changes might be accounted for by a set of transcription regulators (*Nr3c1*, *Creb1*, and *Kdm5b*) under the control of *Sp4*. Overall, this study provides cellular and molecular features resulting from *Sp4* LoF that may explain the pathophysiology of SCZ-BD psychotic disorder spectrum.
