## Supplementary material for "Muti-omics characterization reveals brain-wide disruption of synapses and region- and age-specific changes in neurons and glia in *Sp4* mutant mice, a genetic model of schizophrenia and bipolar disorder": Table S1

### Sheet: CNS_GWAS+Exome sequencing genes
Exome Sequencing			GWAS-Psychiatric
SCHEMA	ASD	NDD	Schizophrenia	PTSD	Psychosis	Depression	Bipolar disorder	Autism	ADHD
Setd1a	Chd8	Abl1	Abcb9	Adcy8	Abcc1	Adamtsl1	Adamtsl3	Abcb9	Acoxl
Cul1	Scn2a	Adcy5	Acads	Akt3	Gm7271	Adcyap1r1	Adcy1	Arl6ip4	Actr3b
Xpo7	Syngap1	Adnp	Acd	Ankrd55	Ank3	Aktip	Adcy2	2810006K23Rik	Adamts2
Trio	Adnp	Aff3	Acsm1	Cobl	Apoe	Alg8	Add3	Kmt5a	Amotl1
Grin2a	Foxp1	Ago1	Actr5	Csmd1	Arid1b	Ano8	Xpnpep1	Mphosph9	Ano3
Cacna1g	Pogz	Ahdc1	Adam10	Dpp6	Bin1	Arsb	Adgrl4	Ogfod2	Ano4
Sp4	Arid1b	Alg13	Adamts6	Fam49b	Cacna1c	Astn2	Akap6	Pitpnm2	Apela
Gria3	Kmt5b	Amer1	Adamtsl3	Gabbr2	Ccdc141	Atxn7l2	Akr1d1	Rilpl2	Arhgef12
Herc1	Dyrk1a	Ankrd11	Adgrv1	Gprin3	Ccr4	Bag5	Alg14	Sbno1	Arhgef3
Rb1cc1	Slc6a1	Ap2S1	Adm	Grid1	Cdkn2b	Bcar3	Tmem56	Abcc10	Arnt2
Hcn4	Grin2b	Arf1	Agbl1	Grin1	Cerkl	Bmp2	Anapc7	Crip3	Arsb
Akap11	Pten	Arhgap35	Akap10	Il15	Chn2	3632451O06Rik	Arpc3	Slc22a7	Asb17
Znf136	Shank3	Arid1A	Akap6	Kat2b	Cldn10	2310022B05Rik	Gpn3	Ttbk1	Astn2
Nr3c2	Med13l	Arid1B	Akt3	6430573F11Rik	Cnr2	2310007B03Rik	Fam216a	Zfp318	Atp2c2
Kdm6b	Gigyf1	Arid2	Ambra1	Lgr6	Csmd1	6430571L13Rik	Ank3	Abcf1	Atp8b1
Srrm2	Chd2	Asxl1	Anapc7	Lhx2	Dip2c	2510009E07Rik	Ankrd6	Abhd16a	Bcl11a
Zmym2	Ankrd11	Asxl3	Ank3	Mex3b	Fam98b	1700010I14Rik	Anks1b	Ager	Bmpr1b
Fam120a	Ank2	Atp1A3	Ankrd44	Ndrg1	Fbxo32	Gm136	Antxr2	Agpat1	Btbd9
Slf2	Tlk2	Atp6V0A1	Ankrd63	Otor	Itgbl1	Cacna2d1	Ap1m2	Aif1	9530068E07Rik
Stag1	Ctnnb1	Atp6V1A	Anp32e	Pogk	Kiss1	Cacna2d2	Slc44a2	Apom	Caap1
Dnm3	Deaf1	Atrx	Anxa1	Prkca	Klhl25	Cacna2d3	Ilf3	Atat1	Cadps2
Sv2a	Kdm6b	Auts2	Ap3b2	Rps29	Mmp17	Casp8ap2	Qtrt1	Atf6b	Cald1
Ash1l	Dscam	Bcl11A	Apopt1	Sdc2	Mpp7	Ccbe1	Dnm2	Bag6	Camta1
Prep	Setd5	Bcl11B	Arhgap31	Sipa1l2	Mtif3	Ccnd2	Apopt1	Btnl2	Ccdc3
H1-4	Kcnq3	Bcor	Arl3	Slc4a5	Prlr	Ccser1	Klc1	C2	Cdh13
Magec1	Srpra	Braf	Arntl	Tbc1d2	Gm27782	Cdca2	Xrcc3	BC051142	Chrnb4
Magi2	Kdm5b	Brpf1	As3mt	Tecrl	Pygl	Cdh13	Zfyve21	2310061I04Rik	Cidea
Or4p4	Wac	Cacna1A	Ash2l	Tll1	Rimbp2	Cdh18	Ppp1r13b	2300002M23Rik	Clybl
Slc22a11	Shank2	Cacna1C	Asphd1	Trps1	Slc1a2	Cdh19	2010107E04Rik	D17H6S53E	Creb5
Eif2s3	Nrxn1	Cacna1E	Atp2a2	Unc13c	Slc24a3	Cdkal1	Arf3	Cchcr1	Crygc
Dagla	Tbl1xr1	Cacna1G	Atp5sl	Ust	Slc2a9	Chrm3	Wnt10b	Cdsn	Csmd2
Ankrd12	Dnmt3a	Camk2B	Atpaf2	Zmat3	Snap25	Cnih4	Wnt1	Clic1	Csrnp3
Pclo	Myt1l	Camk2G	Atxn7		St18	Cnr1	Ddn	Csnk2b	Cux1
Sobp	Bcl11a	Camta1	Bag4		Stk11	Cntn6	Prkag1	Cyp21a1	Cxcr4
Nrxn3	Rorb	Cask	Bak1		Tmc7	Cntnap1	Rhebl1	Ddah2	Cyp24a1
Bscl2	Rai1	Cbl	Bank1		Tnf	Cpm	Dhh	Ddr1	Dennd5b
Nr4a2	Dync1h1	Cdk13	Bcl11b		Trmt11	Crtap	Lmbr1l	Ddx39b	Dlc1
Xkr6	Dpysl2	Cdk8	Bcl9		Ube2e2	Cryba1	Tuba1b	Dhx16	Dlg2
Nelfcd	Ap2s1	Cdkl5	Bdh2		Vsnl1	Csmd2	Arhgef15	Dpcr1	Dnm1
Hmgb2	Kmt2c	Champ1	Bmpr1b		Vwa5b1	Dcc	Ctc1	Dxo	Dst
Fabp4		Chd2	Bnip3l			Ddx21	Pfas	Egfl8	Dusp6
Crat		Chd3	Brd1			Dennd1a	Arnt2	Ehmt2	Elovl6
Atp9a		Chd4	Brinp2			Dennd1b	Asap2	Fkbpl	Emp2
Fyn		Chd7	Btbd18			Deptor	Ascc2	Flot1	Erc1
Dctn5		Chd8	Btg1			Dffa	Astn2	Gnl1	Ereg
Nprl3		Clcn4	AI593442			Dgkb	Atp2b2	Gpank1	Fbxl16
Scaf1		Cltc	1700113H08Rik			Dlst	Atp6v1h	Gpsm3	Fermt3
Rbm14-rbm4		Cnksr2	2810006K23Rik			Dmrt3	Auts2	Gtf2h4	Fgf20
Hmgcr		Cnot3	3110079O15Rik			Dse	Basp1	Hspa1l	Fgf3
Mpped1		Cog4	1700010I14Rik			Dsel	Bcas1	Ier3	Fgfr2
Slc34a2		Col2A1	Car8			Eif3f	Bcl11b	Lsm2	Fhit
Znf318		Col4A1	Cacna1c			Elovl6	Braf	Lst1	Foxn3
Cgref1		Col4A3Bp	Cacna1i			Eml1	Mrps33	Lta	Foxp1
Potef		Col6A1	Cacnb2			Enah	Tmem178b	Ltb	Foxp2
Scn2a		Crebbp	Caln1			Eno4	Btg4	Ly6g5c	Gpc6
Fabp7		Csnk2A1	Ccdc182			Enox1	4833427G06Rik	Ly6g6c	Grik4
Trappc10		Csnk2B	Ccdc39			Epn1	Layn	Ly6g6d	Grm5
Zmynd11		Ctbp1	Ccdc60			Esrrg	Gm960	Mdc1	Gsx1
Ap3d1		Ctcf	Ccdc68			Ets1	Sptbn2	Mrps18b	Has3
Ptger1		Ctnnb1	Cdc25c			Evpl	Dagla	Gm9573	Hnf4g
Pcnx3		Ddx23	Cdh11			Ext1	Fen1	Nelfe	Ifnar2
Aktip		Ddx3X	Cdh13			Faf1	Fads1	Neu1	Il19
Cacna2d1		Deaf1	Cdip1			Fam155a	Fads2	Nfkbil1	Itga1
Srpk1		Dhdds	Cdsn			Fam171a1	A530016L24Rik	Notch4	Itga11
Hivep2		Dlg4	Cenpm			Fasn	Tmem179	Nrm	Itgae
Or2t8		Dnm1	Chadl			Fat1	Rasgrp1	Pbx2	Jph2
Lmbr1l		Dnm1L	Chrna2			Fbxl4	4932415D10Rik	Ppp1r10	Kdelr2
Fam193a		Dnmt3A	Chrna3			Fgf12	Zfp512	Ppp1r18	Kif6
Kcnn3		Dpf2	Cilp2			Fhit	Gpn1	Ppt2	Kirrel3
Slitrk5		Dsp	Clcn3			Fig4	Supt7l	Prr3	Lig4
Slc25a43		Dync1H1	Clstn3			Fmn1	Slc4a1ap	Prrc2a	Lmod2
Cnot4		Dyrk1A	Clu			Frmd4a	Mrpl33	Prrt1	Lrrc7
S100p		Ebf3	Cnksr2			Fshr	Rbks	Psors1c2	Lrrtm4
		Eef1A2	Cnnm2			Fyb	3110079O15Rik	Rnf5	Man2a2
		Eftud2	Cnot1			Gabrb1	Ngef	Sapcd1	Map1b
		Ehmt1	Cntn2			Galm	Cacna1b	Sfta2	Mctp2
		Ep300	Cntn4			Gdnf	Cacna1c	Skiv2l	Mef2c
		Erf	Col25a1			Glo1	Cacng5	Slc44a4	Mlip
		Fbn1	Cpeb1			Glra3	Cadm2	Gm25744	Mmp24
		Fbxo11	Csdc2			Gnat2	Cadm3	Snord52	Mobp
		Fbxw7	Csf2ra			Gnl1	Camk1d	Gm22589	Msh4
		Fgf12	Csmd1			Gphn	Tagln2	Stk19	Myt1l
		Fgfr2	Ctdp1			Grin2b	Igsf9	Tcf19	Ncl
		Fgfr3	Ctnna2			Grm7	Slamf9	Tnf	Nell1
		Foxg1	Ctnna3			Grm8	Pigm	Tnxb	Nrl
		Foxp1	Cul3			Hace1	Ccdc63	Tubb5	Nuak1
		Foxp2	Cxcl12			Hdac9	Ccnh	Vars	Oca2
		Gabra1	Cxxc4			Homer1	Cd276	Vars2	Pard3b
		Gabrb2	Cyp26b1			Hspa4l	6030419C18Rik	Vwa7	Pawr
		Gabrb3	Dcc			Igfbp1	Cd47	Zbtb12	Pbx4
		Gata3	Dclk3			Il12a	Ift57	Rpp21	Pcdh7
		Gatad2B	Ddc			Insig2	Cdc25c	Ppp1r11	Pitrm1
		Gigyf1	Ddr1			Irf8	Fam53c	Rnf39	Piwil4
		Gnai1	Dfna5			Itga11	Kdm3b	Trim10	Pkd1l3
		Gnao1	Dgki			Itgb1	Reep2	Trim15	Pmepa1
		Gnas	Dlg2			Itpr2	Cdh13	Trim26	Pou6f2
		Gnb1	Dnajc19			Itpripl1	Cdh23	Trim31	Ppm1f
		Gnb2	Dpcr1			Kcnh5	Cdkal1	Trim40	Prelp
		Gria2	Dpp4			Kcnj2	Cdr2l	Znrd1	Ptprd
		Grin1	Dpyd			Kcnq1	Kctd2	Gabbr1	Ptprf
		Grin2A	Drd2			Kctd15	Slc16a5	Mog	Ranbp2
		Grin2B	Ecm1			9430020K01Rik	Armc7	Olfr95	Reep5
		H3F3A	Eepd1			Klf2	Celf1	Olfr96	Sall3
		Hdac4	Efhd1			Klhdc8b	Kbtbd4	Gm26252	Sema3a
		Hdac8	Egr1			Krba1	Ndufs3	Ubd	Sema6d
		Hecw2	Elavl4			Ksr2	C1qtnf4	Olfr109	Setd5
		Hist1H1E	Emb			L3mbtl2	Cep85l	Olfr125	Slc28a3
		Hivep2	Emx1			Laptm4a	Cers6	Trim27	Slc6a9
		Hk1	Epc2			Ldlrad4	Cgnl1	H2-Ob	Slc9a9
		Hnrnpd	Ercc4			Lpgat1	Clta	Psmb8	Sorcs2
		Hnrnpk	Ergic3			Lrfn5	Gne	Psmb9	Sorcs3
		Hnrnpu	Eri1			Luzp2	Rnf38	Tap1	Sox5
		Hras	Esam			Ly86	Glipr2	Abt1	Spag16
		Huwe1	Etf1			Lysmd4	Reck	Btn1a1	Spata7
		Iqsec2	Ets2			Maf	Cmklr1	Hfe	St3gal3
		Irf2Bpl	Exoc2			Mbp	Cnksr2	Hist1h1a	Stip1
		Itpr1	Fam184a			Mc5r	Cnn3	Hist1h1c	Sulf2
		Kansl1	Fam53c			Mccc2	Cntn5	Hist1h1d	Supt3
		Kat6A	Fancl			Mcm9	Cntnap2	Hist1h1e	Sv2c
		Kat6B	Fbxo11			Mdga2	Colec12	Hist1h1t	Tbl1xr1
		Kcna2	Fes			Meis2	Thoc1	Hist1h2ao	Tenm4
		Kcnb1	Fez1			Mgat4b	Commd10	Hist1h2ba	Tfeb
		Kcnd3	Fhit			Mical1	Actr1b	Hist1h2bm	Tll2
		Kcnh1	Flot1			Mpped2	Zap70	Hist1h2bc	Tmx3
		Kcnk3	Flrt2			Mrpl14	Tmem131	Hist2h2be	Tnr
		Kcnq2	Foxo3			Mrpl48	Otub1	Hist1h4i	Top3b
		Kcnq3	Foxp1			Ms4a13	Macrod1	Hist1h4b	Trpt1
		Kcnt1	Furin			Msc	Cpne8	Pom121l2	Unc5b
		Kdm5B	Fut9			Msx2	Ctnna2	Prss16	Upf1
		Kdm5C	Fxr1			Mtnr1a	Ctsh	Scgn	Ywhaz
		Kdm6A	Fyn			Muc5b	Dctn5	Slc17a1	Zfp488
		Kdm6B	Fzd1			Mylip	Palb2	Slc17a2	Zfp622
		Kidins220	Gabbr1			Myo10	Ndufab1	Slc17a3	Zfp831
		Kif11	Gabbr2			Ndfip2	Dgkh	Slc17a4	Cwc15
		Kif1A	Galnt10			Ndn	Dlc1	Trim38	Kpna4
		Kif5C	Galnt13			Negr1	Dlgap2	Zfp322a	Arl14
		Klf7	Gigyf2			Nfyc	Mocs3	Hist1h2bb	Fezf1
		Kmt2A	Glt8d1			Nlgn1	Kcng1	Hist1h3i	Camk1d
		Kmt2B	Gnat1			Nr4a3	Dpy19l3	Olfr11	Pfdn4
		Kmt2C	Gpd1l			Nrg1	Elf4	Zfp184	Dleu7
		Kmt2D	Gpm6a			Nrip1	Aifm1	Acp2	Etv3
		Kmt2E	Gramd1b			Nudt12	Rab33a	Ambra1	Gpr85
		Kmt5B	Gria1			Olfm4	Ephx2	Arfgap2	Fzd7
		Kras	Grik3			Opa1	Erbb2	Arhgap1	Rgl1
		Lztr1	Grin2a			Opa3	Erc2	Atg13	Pdx1
		Magel2	Grm3			Orai1	Ercc4	1110051M20Rik	Il10
		Map2K1	Gsdmd			Oraov1	Etv5	Chrm4	Tox2
		Map3K7	Hace1			Ostm1	F7	Ckap5	Daglb
		Mast1	Hcn1			Oxtr	F10	Creb3l1	Abhd13
		Mbd5	Hfe			Pard3	Proz	Ddb2	Olfr125
		Mecp2	Hhat			Parp9	Pcid2	Dgkz	1700030J22Rik
		Med12	Hip1r			Parva	Cul4a	F2	Dhodh
		Med13L	Hist2h2be			Pax5	Lamp1	Harbi1	Yae1d1
		Mef2C	H2-Ob			Pax6	Fam110b	Lrp4	Fmod
		Meis2	Hspb1			Pbrm1	Fam160b1	Madd	Slc5a9
		Mfn2	Hyal3			Pcdh1	Fam178b	Mdk	Chmp7
		Mib1	Ifi44l			Pcdh7	Fam69a	Mybpc3	Loxl2
		Mmgt1	Ift88			Pcdh9	Fat4	Nr1h3
		Mn1	Igsf9b			Pclo	Fbln2	Pacsin3
		Morc2	Immp2l			Pcmtd1	Fbxl17	Snord67
		Msl2	Itih1			Pdcd5	Fer1l5	Zfp408
		Msl3	Itih3			Pdgfc	Lman2l	Actr1a
		Mtor	Jmjd1c			Phf21b	Cnnm4	Arl3
		Mycn	Kalrn			Pias1	Fgf12	As3mt
		Myt1L	Kcnb1			Pipox	Fstl5	Cnnm2
		Naa10	Kcng2			Pkd1	Fxr1	Cyp17a1
		Naa15	Kcnv1			Pklr	Fyn	Ina
		Nacc1	Kctd13			Plcg1	Gabrr1	Mfsd13a
		Nexmif	Kdm4a			Plek2	Garnl3	Nt5c2
		Nfia	Kdm4c			Plxnc1	Slc2a8	Pcgf6
		Nfix	Etl4			Pmfbp1	Gltp	Pdcd11
		Notch1	Kif26b			Prkar2a	Tchp	Sfxn2
		Nr2F1	Kit			Ptprg	Git2	Sufu
		Nr4A2	Kmt2e			Pum3	Ankrd13a	Taf5
		Nsd1	Lemd2			Rab27b	Ift81	Trim8
		Nsd2	Letm2			Ralyl	Gna14	Usmg5
		Odc1	Lin28b			Rapgef5	Gnaq	Wbp1l
		Ogt	Lingo2			Rasa1	Gnl3	Actr5
		Pacs1	Lipc			Rasgef1b	Pbrm1	Ppp1r16b
		Pacs2	Lmbr1			Rbfox1	Gpsm3	Adamts7
		Pbx1	Lrp1			Rbms3	Notch4	Chrna3
		Pcdh19	Lrriq3			Rere	BC051142	Chrna5
		Pdha1	Lrrtm4			Rgs10	Gramd1b	Chrnb4
		Phf21A	Lsm1			Rgs7	Grik5	Hykk
		Phf6	Luzp2			Ripk1	Grin2a	Ireb2
		Phip	Mad1l1			Rngtt	Gypa	Psma4
		Pik3Ca	Magi2			Rnls	Hivep2	Adamtsl3
		Pik3R1	Man2a1			Rora	Hlf	Alpk3
		Pik3R2	Matn1			Rorc	Homer1	Nmb
		Pogz	Mau2			Rpl38	Smc4	Sec11a
		Pou3F3	Mdk			Rsrc1	Trim59	Slc28a1
		Ppm1D	Mecr			Rsu1	Kpna4	Wdr73
		Ppp1Cb	Mef2c			Scg2	Gm22009	Zfp592
		Ppp2Ca	Mkl1			Sdr16c5	Il12a	Zscan2
		Ppp2R1A	Mknk1			Sdr9c7	Immp2l	Brd2
		Ppp2R5D	Mmp16			Sf3b1	Inpp4a	H2-DMa
		Prkar1B	Mogat1			Sgcz	Irf2bp2	Alas1
		Prpf8	Mphosph9			Sh3bp4	Itch	Bap1
		Prr12	Mrap2			Shc4	Dynlrb1	Dnah1
		Psmc5	Msi2			Shisa4	Map1lc3a	Glt8d1
		Ptch1	Msl2			Shisa9	Pigu	Glyctk
		Pten	Msra			Slc18a1	Trp53inp2	Gnl3
		Ptpn11	Mtmr7			Slc1a3	Ncoa6	Itih1
		Puf60	Myo18b			Slc25a37	Ggt7	Itih3
		Pura	Nab2			Slc2a8	Acss2	Itih4
		Qrich1	Ndst3			Slc30a9	Gss	Nek4
		Rab14	Ndufa2			Slc6a15	Myh7b	Nisch
		Rac1	Nfkb1			Sncaip	Itih1	Nt5dc2
		Rai1	Ngef			Sod3	Nek4	Pbrm1
		Rere	Ngf			Sorcs2	Kansl3	Phf7
		Rhobtb2	Nkain2			Sorcs3	Cnnm3	Ppm1m
		Rit1	Nkapl			Sox5	Ankrd23	Sema3g
		Rps6Ka3	Nlrc5			Sp4	Kcnn3	Smim4
		Samd9	Nol4			Sppl3	Pmvk	Snord19
		Satb1	Nos1			Stk3	Pbxip1	Gm24916
		Satb2	Nosip			Syne2	Pygo2	Snord69
		Scn1A	Notch4			Synpr	Shc1	Spcs1
		Scn2A	Npas3			Syt13	Cks1b	Stab1
		Scn8A	Nrbf2			Tcf4	Flad1	Tnnc1
		Set	Nrgn			Tenm2	Lenep	Twf2
		Setbp1	Nrp1			Tgm4	Zbtb7b	Wdr82
		Setd1A	Nrxn3			Tmem106b	Dcst2	Asphd1
		Setd2	Nsun6			Tmem150b	Dcst1	4930451I11Rik
		Setd5	Nt5c2			Tmem161b	Adam15	Doc2a
		Shank3	Nt5dc2			Topaz1	Kcnq2	Fam57b
		Shoc2	Olfr109			Trappc9	Eef1a2	Gdpd3
		Sin3A	Otol1			Trio	Ppdpf	Hirip3
		Ski	Pacrg			Trps1	Ptk6	Ino80e
		Slc2A1	Papd5			Tsc2	Srms	Kctd13
		Slc35A2	Pbrm1			Tspan5	4932438A13Rik	Mapk3
		Slc6A1	Gm27330			Tubgcp6	Adad1	Ppp4c
		Smad4	Pde4b			Unc13d	Il2	Sez6l2
		Smarca2	Pepd			Unc5c	Il21	Taok2
		Smarca4	Phactr3			Vcan	Kif5b	Tbx6
		Smarcb1	Phf7			Vrk2	Kit	Tmem219
		Smc1A	Pik3c2a			Wbscr17	Lama4	Ypel3
		Snap25	Pja1			Wdr64	Nap1l2	Ampd1
		Son	Plaa			Wdr7	Srbd1	Nras
		Sox10	Plch2			Xylb	Lingo2	Csde1
		Sox11	Plcl1			Zbtb24	Atxn3	Ank3
		Sox5	Podxl			Zc3h7a	Marcks	Ankrd44
		Spast	Pom121l2			Zcchc2	Rrs1	Boll
		Spen	Pop7			Zdhhc3	Adhfe1	Coq10b
		Sptan1	Ppargc1a			Zmat2	3110035E14Rik	Hspd1
		Srcap	Ppfia2			Zfp326	Zcchc7	Hspe1
		Srrm2	Ppp1r10			Zfp354c	Grhpr	Mars2
		Stag2	Ppp1r16b			Zfp536	Zbtb5	Mob4
		Stxbp1	Ppp1r3a				Zscan2	Plcl1
		Syngap1	Ppp2r2b				Wdr73	Rftn2
		Syt1	Prdm14				Nmb	Sf3b1
		Tab2	Prkd1				Sec11a	Anks1b
		Taf1	Prkg1				Zfp592	Ano5
		Taok1	Prmt7				Alpk3	Slc17a6
		Tbl1Xr1	Prrc2a				Slc28a1	Apopt1
		Tcf20	Prrg2				Gpr20	Bag5
		Tcf4	Psd3				Lrrc3c	2010107E04Rik
		Tcf7L2	Ptbp2				Psmd3	Ckb
		Tfe3	Ptgis				Csf3	Eif5
		Tlk2	Ptprf				Med24	Klc1
		Tmem106B	Qpct				Gm22059	Mark3
		Traf7	Ralgps1				Thra	Ppp1r13b
		Trio	Rassf1				Lrriq3	Rd3l
		Trip12	Rbks				Lsm12	Tdrd9
		Trpm3	Rbms3				G6pc3	Trmt61a
		Trrap	Reln				Hdac5	Xrcc3
		U2Af2	Renbp				BC030867	Zfyve21
		Ube3A	Rere				Asb16	Arl5b
		Ubtf	Rgs6				Tmub2	Cacnb2
		Upf1	Rims1				Atxn7l3	Nsun6
		Usp7	Robo1				Ubtf	Artn
		Usp9X	Rora				Slc4a1	Atp6v0b
		Vamp2	Rtn1				Lyzl4	B4galt2
		Wac	Ryr3				Vipr1	Ccdc24
		Wdr26	Satb2				Mad1l1	Dph2
		Wdr37	Sdccag8				Maip1	Ipo13
		Wdr45	Sec16b				Map2	Kdm4a
		Yy1	Sf3b1				Map2k5	Ptprf
		Zbtb18	Sfxn5				Mark1	Slc6a9
		Zbtb20	Sgk1				Mctp1	St3gal3
		Zc4H2	Sgsm2				Mctp2	Atp2b2
		Zeb2	Sh3rf1				Rfxank	Ghrl
		Zfhx4	Sipa1l2				Nr2c2ap	Sec13
		Zmynd11	Slamf1				Ncan	B3galt4
		Znf148	Slc17a4				Hapln4	Cuta
		Znf292	Slc38a8				Tm6sf2	Daxx
			Slc39a8				Sugp1	Pfdn6
			Slc7a6				Mau2	Phf1
			Slc9b1				Gatad2a	Rgl2
			Snap91				Tssk6	Rps18
			Snx19				Ndufa13	Syngap1
			Snx8				Yjefn3	Tapbp
			Sox5				Cilp2	Vps52
			Sp4				Pbx4	Wdr46
			Spag16				Lpar2	Zbtb22
			Spats2l				Gmip	Zbtb9
			Specc1				Atp13a1	Bag4
			Sphkap				Mef2c	Ddhd2
			Srpk2				Mgat4a	Fgfr1
			Srr				2010300C02Rik	Letm2
			Stag1				Mkl1	Lsm1
			Stk19				Mchr1	Plpp5
			Stt3a				Slc25a17	Bak1
			Syngap1				St13	Bank1
			Syt13				Xpnpep3	Slc39a8
			Taok2				Dnajb7	Sfmbt1
			Tbc1d5				Rbx1	Bcas2
			Tbx1				Mkln1	Trim33
			Tcf20				Srpk2	H2-Oa
			Tcf4				Mmp16	Brd8
			Tcf7l2				Mpp6	Cdc23
			Tenm2				Dfna5	Cdc25c
			Thoc7				Osbpl3	Egr1
			Tle1				Mitd1	Fam13b
			Tle3				Lyg1	Fam53c
			Tmem132d				Lyg2	Gfra3
			Tmtc1				Lipt1	Kdm3b
			Tnxb				Eif5b	Kif20a
			Trank1				Txndc9	Nme5
			Trim26				Tsga10	Pkd2l2
			Trim27				Rev1	Reep2
			Trim8				Msra	Wnt8a
			Tspan18				Mvb12b	Brinp2
			Ttc12				Nron	Btbd18
			Ufm1				Myo1a	Clp1
			Vps13c				Nab2	Med19
			Vrk2				Stat6	Serping1
			Ywhae				Lrp1	Tmx2
			Ywhag				Myo1h	Ypel4
			Zdhhc2				Myom3	Zdhhc5
			Zeb2				Myrf	1700066M21Rik
			Zfyve28				Tmem258	Spats2l
			Zfp365				Fads3	Tyw5
			Zfp536				Nalcn	3110079O15Rik
			Zfp804a				Negr1	Gigyf2
			Zswim6				Nfia	Kcnj13
							Nfix	Ngef
							Nisch	Clcn3
							Stab1	Nek1
							Nt5dc2	4930578I06Rik
							Smim4	Sox7
							Snord19	Pinx1
							Gm24916	Cacna1c
							Snord69	Cacna1i
							Glt8d1	Cadps
							Spcs1	Ccdc68
							Itih3	Cdh10
							Itih4	Cdh9
							Nlgn1	Chadl
							Nlrc5	Dnajb7
							Nme2	Ep300
							Mbtd1	L3mbtl2
							Utp18	Mchr1
							Nmur2	Rangap1
							Npas3	Rbx1
							Nptx1	Slc25a17
							Nrf1	St13
							Nrg3	Tef
							Numb	Tob2
							Olfr221	Xpnpep3
							Otud7b	Zc3h7b
							Vps45	Chrna2
							Plekho1	Clu
							Anp32e	Ephx2
							Car14	Ptk2b
							Aph1a	Scara3
							BC028528	Cnot1
							Pabpc1l	Setd6
							Tomm34	Cntn4
							Stk4	Csmd1
							Kcns1	Depdc1b
							Wfdc5	Elovl7
							Wfdc12	Ercc8
							Pan3	Ndufaf2
							Siae	Smim15
							Spa17	Zswim6
							Tbrg1	Ctu2
							Pard6b	Cuedc2
							Pex5l	Fam109b
							Pfdn1	Naga
							Hbegf	Ndufa6
							Slc4a9	2022-09-03
							Eif4ebp3	Smdt1
							Pgm5	Tcf20
							Sar1b	Wbp2nl
							Phf7	Dcp1b
							Glyctk	Dgki
							Dnah1	Mkl1
							Bap1	Dpyd
							Alas1	Drd2
							Prkcd	Eef1a2
							Wdr82	Ppdpf
							Twf2	Ptk6
							Tnnc1	Srms
							Sfmbt1	Etf1
							Sema3g	Hspa9
							Ppm1m	Gm26109
							Slpi	Epm2aip1
							Pigyl	Golga4
							Plec	Lrrfip2
							Parp10	Mlh1
							Grina	Trank1
							Spatc1	Esam
							Oplah	Msantd2
							Exosc4	Nrgn
							Gpaa1	Vsig2
							Plxna4	Ext1
							Pou3f2	Fam155a
							Ppil2	Fancl
							Ypel1	Vrk2
							Mapk1	Fes
							Ppm1f	Furin
							Top3b	Fhit
							Prkag2	Foxp1
							Prkca	Mad1l1
							Ube2r2	Nudt1
							Pde3b	Snx8
							Cyp2r1	Gpx5
							Ptgfr	Gpx6
							Ptprg	Nkapl
							Ptprn2	Pgbd1
							Ptpru	Zkscan8
							Pxn	Zscan12
							Sirt4	Zscan26
							Pla2g1b	Galnt10
							Msi1	Grik1
							Cox6a1	Grin2a
							Rapgef3	Grm3
							Slc48a1	9330182L06Rik
							Hdac7	Hcn1
							Rasal2	Hdac4
							Rce1	Ifi44l
							Rbm4b	Ifi44
							Rbm14	Igsf9b
							Rab1b	Il20rb
							Peli3	Msl2
							Pcx	Nck1
							Npas4	Pccb
							Mrpl11	Ppp2r3a
							Lrfn4	Slc35g2
							Klc2	Stag1
							Dpp3	Immp2l
							Ctsf	Lrrn3
							Cnih2	Kif5c
							Cd248	Lypd6b
							Ccs	Kiz
							Ccdc87	Xrn2
							2010003K11Rik	Nkx2-2
							Gal3st3	Nkx2-4
							Brms1	Kmt2e
							Actn3	Lhfpl3
							Pacs1	Srpk2
							Sf3b2	Tcf4
							Zdhhc24	Man2a1
							Yif1a	Snx19
							Tmem151a	Sgsm2
							Syt12	Smg6
							Slc29a2	Srr
							Rin1	Tsr1
							Rims1	Ptbp2
							Rin2	Rere
							Rnd1
							Ddx23
							Acot12
							Ssbp2
							Ror2
							Nfil3
							Auh
							Ros1
							Dcbld1
							Rpa1
							Rtn4rl1
							Rpgrip1l
							Rps6ka2
							Rptor
							Rxrg
							Ryr2
							Sart1
							Eif1ad
							Banf1
							Cst6
							Catsper1
							Scn2a
							Csrnp3
							Sctr
							Serinc3
							Sgcg
							Shank2
							Slain2
							Zar1
							Fryl
							Slc4a10
							Slc8a3
							Slit1
							Slitrk1
							Slitrk6
							Smad3
							Aagab
							Iqch
							Smc1a
							Ribc1
							Hsd17b10
							Huwe1
							Smyd3
							Tfb2m
							Snap23
							Lrrc57
							Haus2
							Stard9
							Snap91
							Prss35
							Sp4
							Dnah11
							Sp8
							Sphk2
							Rpl18
							Ntn5
							Fam83e
							Dbp
							Fut2
							Izumo1
							Fut1
							Car11
							Mamstr
							Fgf21
							Rasip1
							Spred1
							Sptlc1
							Pus7
							St6galnac3
							St8sia2
							Cdan1
							Ttbk2
							Svep1
							Syne1
							Tcf7l2
							Tenm4
							Tfap2d
							Tfap2b
							Thsd7a
							Tmem132b
							Tmem212
							Tmem217
							Tnks
							Trank1
							Trim42
							Ttc39b
							Ubap2l
							Hax1
							Atp8b2
							Ubap2
							Gm22888
							Vav3
							Bckdk
							Kat8
							Prss8
							Prss36
							Fus
							Letm2
							Fgfr1
							Wnk2
							Wscd2
							Wwox
							Zan
							Ephb4
							Slc12a9
							Trip6
							Srrt
							Ufsp1
							Ache
							Zcchc2
							Zdbf2
							Gpr1
							Adam23
							Zmiz1
							Zfp105
							1110059G10Rik
							Kif15
							Tmem42
							Tgm4
							Zdhhc3
							Zfp541
							Zfp804a

### Sheet: Curated gene sets
Activity-regulated genes	Dopamine-induces genes	DAM genes	Homeostatic microglia genes	DAA genes
Egr4	Mest	Cst7	P2ry12	Rpl36-ps3
Fosb	Homer1	Lyz2	Tmem119	Gfap
Npas4	Zhx2	Lpl	Cx3cr1	Vim
Fos	Nr4a3	Ctsb	Selplg	Clu
Btg2	Klhdc10	Ctsd	Marcks	Igfbp5
Ier2	Cnih3	Apoe	Serinc3	Id3
Amigo3	Sik3	B2m	Sparc	Gsn
Egr3	Gad1	Gnas	Cd164	Cd9
Dusp1	Zdbf2	Cd9	Maf	Fxyd1
Klf4	Fosl2	Ank	P2ry13	Ctsb
Arc	Tiparp	H2-D1	Ccr5	Apoe
Gadd45g	Cwc25	Tyrobp	Glul	C4b
Ppp1r15a	Sik1	Axl	Rhob	Kcnip4
Egr2	Atp10d	Ctsz	Siglech	Plce1
Dusp5	Junb	Itgax	Olfml3	Cst3
Maff	Pde4a	Clec7a	Slco2b1	Ggta1
Junb	Pde10a	Fth1	Malat1	Serpina3n
Nr4a1	Kpna1	Serpine2	Zfhx3	S100a6
Egr1	Fos	Cd63	Cmtm6	Cnn3
Fndc9	Hnrnpll	Cd63-ps	Lpcat2	Mt2
Scg2	Oprm1	Lgals3bp	Ecscr	Mt1
Glt28d2	Bcl2	Cd52	Txnip	Hsd17b4
Mbnl2	Tle4	Npc2	Csf1r	Mlc1
Maml3	Srrm4	H2-K1	Rnase4	Osmr
Csrnp1	Mxi1	Cadm1	Lgmn	Thbs4
Sv2c	Btg2	Ccl3	Fscn1	Aqp4
Hsd17b12	Ptprn	Ctsl	Ifngr1	Csmd1
Crhbp	Nr4a1	Mpeg1	Srgap2	Sbno2
Col10a1		Trem2	Tmem173	B2m
Gch1		Spp1	Pmepa1	Cd81
Tac1		Cd68	Gpr34	Enox1
Errfi1		Csf1	Crybb1	Matn4
C2cd4b		Gusb	Gpr56	Cd63
Prok2		Cd34	Lyn	Id4
Slc2a3		Grn	Itgam	Cpne8
Cartpt		Cd83	Ltc4s	Ifitm3
Kcnj3		Rps24-ps3	Calm2	Serping1
Chrm2		Igf1	Fgd2	Ctsd
Mlf1		Hexa	Fam105a	Scd2
Dusp4		Rplp1	Sepp1	Cav2
Popdc3		Rps14	Il6ra	Slc38a1
Ccdc184		Rps21	C1qc	Ftl1
Dusp14		Psat1	Alox5ap	Atp1b2
Kcnf1		Syngr1	Ptgs1	Prdx6
Alpk1		Rps24	Bin1	Chl1
Rgs2		Ccl6	Clec4a2	Aspg
Wdr90		Rps28	C1qb	Sparc
Grasp		Fam20c	Rgs2	Tmem47
Coq10b		Ctsa	Ckb	Sorbs1
Fam126b		Rpl37a	Rps6ka1	Dbi
Mctp2		Rplp2	Entpd1	Itm2c
Bdnf		Capg	Il10ra	Mgst1
Gem		Rps5	Snn	Arhgap6
Tiparp		Rpl23	Susd3	Ckb
Gpr22		Ramp1	Stab1	Tmbim6
Pcsk1		Rplp2-ps1	Filip1l	Ndufv3
Cystm1		Pld3	Lrba	Chil1
Ptgs2		Ccl4	Gnai2	Tagln3
Dmxl1		Rpl38-ps2	Scamp2	Prune2
Per1		Mif	Actb	Tspan3
Cdkn1a		Rpl37	Nrip1	Gm10116
Ptger4		Rpl32	Gpc2	Chst2
Fbxo33		Rps20	Tgfbr1	Serpinf1
Adm		Rps16	Irf2bp2	S100a16
Sik1		Rpl38	F11r	Dhrs1
Pax1		Rpl18a	Tm6sf1	Angpt1
Crem		Atp6v0c	Ubc	Id1
Pou3f1		Rpl13a	Pip4k2a	Gstm1
Spty2d1		Rps25	Lpar6	Fos
Chst8		Bcl2a1b	Zfp36l1	Aebp1
Tbc1d8b		Rpl36a-ps1	Fez2	Sulf1
Pgap1		Nceh1	Pag1	S1pr3
Zdbf2		Rpl10a-ps1	Nr3c1	Tmem176a
Lipg		Timp2	Gna15	Tmem176b
Bves		Lgi2	Tpst2	Cadps
Adcyap1		Fxyd5	Mef2a	Prdx1
Chml		Slamf9	Golm1	Gm14964
Slc7a1		Cd74	Pnp	Cpe
Klf14		Kcnj2	Cebpd	Lamp1
Pcdh8		Rpl35a	Ssh2	Man1a
Rgs4		Myo1e	Elmo1	Glis3
Areg		Scpep1	Picalm	Sulf2
Rnf128		Cox6a2	Dusp6	Lgals1
Nap1l5		Crlf2	Sh2b3	Nrg2
Peg10		Scd2	Serpinf1	Ctsl
Tnn		Ssr4	Il16	Cd151
Nr4a3		Rpl34	Rtn4rl1	Laptm4a
Stk40		Rplp0	Tgm2	Ddr1
Atp10d		Aplp2	Pik3r1	Gadd45g
Rel		Apbb2	Dapp1	S100a1
Slc6a17		Rpl39	Nfkbia	Slc16a1
Slc40a1		Eef1b2	St3gal6	Aldoc
Mthfd2		Ftl1	Btg2	Ntrk2
Brinp1		Rps4x	Tsc22d3	Sdc4
Nrn1		Rpsa	Ets1	Tspan4
Per2		Rps25-ps1	BC035044	Gpr37l1
Msantd1		Rpl10a	Cst3	Fbxo2
Rem2		Naglu	Mgat1	Erbb2ip
Gprc5a		Rpl4	Ivns1abp	S100b
Eprs		Hif1a	Hs6st1	Slc35f1
Pam
Sertad1
Tacr3
Hcrtr2
Herpud1
Stard4
Nppc
Pard6a
Plagl1
Pcdh20
Osgin2
Mpp7
Kcns2
Cort
Sstr2
Ell2
Gpr26
Sult2b1
Rheb
Acsl4
Nr4a2
Nefl
Fosl2
Tec
Fam46a
Gmeb2
Rasgrp1
Gltscr2
Atf3
Kitl
Baz1a
Npbwr1
4931440P22Rik
Cfap43
D16Ertd472e
Meox1
Kcnj4
Gpr3
Trip10
Cd109
Gpr63
Tll1
Bmp3
Stc1
Klhl4
Sostdc1
Spred3
Sowahb
Slitrk4
Mfap3l
Kcna1
Fezf2
Dennd2c
Stc2
Hdac9
Hunk
Pthlh
Pnoc
Kcnh8
Acan
Gper1
Omg
Chac1
Stac
Nptx2
Kcna4
Sema3e
Palmd
Rab39
Serpinb2
Hspb3
5430416O09Rik
9430020K01Rik
